# Delivery of collagen-encoding mRNA to the skin for cosmetic applications

**DOI:** 10.1101/2025.11.02.686162

**Authors:** Jianyu Wen, Bo Pang, Jinyu Han, Shuai Wang, Lianqiang Xu, Yufeng Wu, Hao Zhang, Fengyan Luo, Zelong Jin, Yong Hu

**Author notes:** These authors have contributed equally to this work (Jianyu Wen, Bo Pang).

## Abstract

Collagens, the predominant structural proteins in mammalian, maintain tissue integrity through its unique triple-helical conformation. Traditionally, cosmetic collagens have been administered as hydrolyzed peptides derived from animal sources, which exhibit poor bioavailability and functional efficacy due to limited skin penetration and disrupted tertiary/quaternary structures. To overcome these limitations, we developed a novel system for *in vivo* collagen expression. This system utilizes the topical application of *in vitro* synthesized, AI-designed mRNAs encoding types I, III, and XVII collagens to improve human skin condition. Significant upregulation of target collagen expression was observed in dermal fibroblasts, leading to improved skin condition through in situ assembly of collagens in natural conformation.
