## Supplementary material for "Delivery of collagen-encoding mRNA to the skin for cosmetic applications": Skin improvement indicators statistics.

### Sheet: Sheet1
	D0	D14	Improve ratio after 14 days (%)	P value	D21	Improve ratio after 21 days (%)	P value
Elasticity	45.82	52.11	0.137276	0.01	61.36	0.339153	0.01
Compactness	7	6.29	0.101429	0.01	5.79	0.172857	0.01
Current area of wrinkles	6.59	6.2	0.0591806	0.01	6.09575	0.075	0.01
